# NEDDylation stabilizes eIF3g and eIF3i during stress

**DOI:** 10.64898/2026.08.22.746433

**Authors:** Aravinth Kumar Jayabalan, Ramesh Mariappan, Abirami Rajendiran, Takbum Ohn

## Abstract

Stress granules (SGs) are cytoplasmic biomolecular condensates that assemble when translation initiation stalls, sequestering stalled preinitiation complexes and associated RNA-binding proteins. How individual initiation factors are targeted to SGs and released following stress recovery to reinitiate translation remains poorly understood. Here, combining a NEDD8-conjugate proteome with our previously reported arsenite-induced NEDD8 interactome and curated RNA granule databases, we find that eIF3g and eIF3i are shared, high-confidence NEDDylated SG components. NEDDylation of eIF3g and eIF3i-associated complexes is readily detected at steady state and declines under arsenite stress. Intriguingly, only full-length eIF3g is recruited to SGs. eIF3g lacking the RRM domain strongly inhibits SG formation, whereas the RRM domain alone neither inhibits SG assembly nor localizes to SGs. Blocking the NEDD8 pathway— by NAE inhibition with MLN4924, depletion of NEDD8 pathway components, or expression of the deNEDDylase NEDP1—accelerates the loss of eIF3g and eIF3i protein during stress. Our data indicate that NEDDylation marks a degradation-resistant pool of eIF3g/eIF3i that is competent for SG localization, linking the NEDD8 pathway to initiation-factor proteostasis and condensate partitioning, and potentially making these factors available for translation reinitiation during stress recovery.
