## Supplementary Table S1 for "NEDDylation stabilizes eIF3g and eIF3i during stress"

### Sheet: NEDD8overlap
Functional group	Gene
40S / small ribosomal subunit	RPS2
	RPS3
	RPS3A
	RPS5
	RPS7
	RPS8
	RPS9
	RPS11
	RPS13
	RPS15A
	RPS17
	RPS23
	RPS24
	RPS27L
	RPS28
60S / large ribosomal subunit	RPL3
	RPL7
	RPL8
	RPL10
	RPL13
	RPL15
	RPL17
	RPL23A
	RPL26
	RPL27
	RPL28
	RPL35A
	RPL38
	RPLP2
Translation factors	EIF3G
	EIF3I
	EEF1A1
	NACA
mRNA processing / RNA-binding	HNRNPA1
	HNRNPA2B1
	HNRNPC
	HNRNPD
	HNRNPDL
	RBMX
	SRSF1
	ALYREF
Ubiquitin-proteasome / NEDD8	PSMD1
	NUB1
	BIRC6
	SUGT1
Cytoskeleton / structural	ACTG1
	TUBB
	MAP4
	PLEC
	AHNAK
	DYNLL1
	TAGLN2
Chromatin / nucleolar	NPM1
	HMGB2
	LYAR
	CEBPZ
	NPAT
Metabolism / other	GAPDH
	LDHB
	ATP2A2
	ABCC1
	CAV1
	ANXA2
	NSF
	ROCK1
	MAGEB2

### Sheet: NEDD vs SGs (Tier1)
Functional group	Gene	RNAgranuleDB Score
Translation initiation	EIF3G	17.7
	EIF3I	9
	EIF3H	18
	EIF4A2	13
	RACK1	7
40S ribosomal subunit	RPS3	7
	RPS3A	9
	RPS6	9.7
	RPS11	9
	RPS19	9
	RPS24	9
hnRNP / RNA-binding	HNRNPA1	13
	HNRNPAB	16
	HNRNPDL	8
	HNRNPH1	8
	PCBP2	20.7
	RBMX	10
	YBX1	10.3
Splicing factors	SRSF1	17
	SRSF3	15
mRNA decay / turnover / modification	XRN2	10
	PNPT1	7
	TUT4	8
	RC3H2	10
	SERBP1	7.7
Transport / signaling / other	XPO1	9
	MTOR	7
	CCDC124	7
	CCN1	9

### Sheet: Triple_intersection
Gene	In all-tier (40)	In Tier1-SG (10)
ABCC1	YES
ACTG1	YES
ALYREF	YES
DYNLL1	YES
EIF3G	YES	YES
EIF3I	YES	YES
HNRNPA1	YES	YES
HNRNPA2B1	YES
HNRNPC	YES
HNRNPD	YES
HNRNPDL	YES	YES
MAP4	YES
NPAT	YES
NPM1	YES
RBMX	YES	YES
RPL10	YES
RPL13	YES
RPL17	YES
RPL23A	YES
RPL26	YES
RPL27	YES
RPL28	YES
RPL3	YES
RPL35A	YES
RPL7	YES
RPL8	YES
RPS11	YES	YES
RPS13	YES
RPS15A	YES
RPS17	YES
RPS2	YES
RPS23	YES
RPS24	YES	YES
RPS3	YES	YES
RPS3A	YES	YES
RPS5	YES
RPS7	YES
RPS8	YES
RPS9	YES
SRSF1	YES	YES

### Sheet: Combined_AllOverlaps
GI	Gene	Protein	Lobato-Gil	RNAgranDB	Tier	Score	Bands
14591909	RPL5	60S ribosomal protein L5		YES	3	220.3	8
76496472	RPL3	60S ribosomal protein L3 isoform b	YES	YES	3	210.3	5
16579885	RPL4	60S ribosomal protein L4		YES	3	200.3	4
16753227	RPL6	60S ribosomal protein L6		YES	3	190.3	8
5174447	RACK1	guanine nucleotide-binding protein subunit beta-2-like 1		YES	1	180.3	6
4506661	RPL7A	60S ribosomal protein L7a		YES	3	170.3	9
14141193	RPS9	40S ribosomal protein S9	YES	YES	2	170.2	10
15431301	RPL7	60S ribosomal protein L7	YES	YES	3	160.2	9
15718687	RPS3	40S ribosomal protein S3 isoform 1	YES	YES	1	150.2	7
11415026	RPL18A	60S ribosomal protein L18a		YES	3	140.2	12
17158044	RPS6	40S ribosomal protein S6		YES	1	130.3	7
4506723	RPS3A	40S ribosomal protein S3a isoform 1	YES	YES	1	130.3	4
4506621	RPL26	60S ribosomal protein L26	YES	YES	3	130.2	12
4506743	RPS8	40S ribosomal protein S8	YES	YES	3	120.3	10
358356402	RPL15	60S ribosomal protein L15 isoform 1	YES			120.2	11
341604768	RPL13	60S ribosomal protein L13 isoform 2	YES	YES	3	120.2	12
4506619	RPL24	60S ribosomal protein L24		YES	3	110.2	11
15431303	RPL9	60S ribosomal protein L9				100.3	8
395132450	RPL13A	60S ribosomal protein L13a isoform 2		YES	3	100.3	11
4506681	RPS11	40S ribosomal protein S11	YES	YES	1	100.3	5
4506607	RPL18	60S ribosomal protein L18 isoform 1		YES	3	100.2	13
18104948	RPL21	60S ribosomal protein L21		YES	3	90.3	13
124494254	PA2G4	proliferation-associated protein 2G4				90.2	2
15055539	RPS2	40S ribosomal protein S2	YES	YES	2	80.3	6
4506597	RPL12	60S ribosomal protein L12				80.2	4
4506691	RPS16	40S ribosomal protein S16		YES	3	80.2	2
17105394	RPL23A	60S ribosomal protein L23a	YES	YES	3	80.2	11
16117789	RPL34	60S ribosomal protein L34		YES	3	80.2	12
4506631	RPL30	60S ribosomal protein L30		YES	3	70.3	8
66346683	SERBP1	plasminogen activator inhibitor 1 RNA-binding protein isoform 3		YES	1	70.3	2
375151597	RPL10	60S ribosomal protein L10 isoform c	YES	YES	3	70.3	9
313569770	RPL17	60S ribosomal protein L17 isoform a	YES	YES	3	70.3	8
4506725	RPS4X	40S ribosomal protein S4, X isoform X isoform		YES	3	70.2	7
4506667	RPLP0	60S acidic ribosomal protein P0				70.2	3
4885049	ACTC1	actin, alpha cardiac muscle 1 proprotein				70.2	2
16117791	RPL35A	60S ribosomal protein L35a	YES	YES	3	70.2	14
4506663	RPL8	60S ribosomal protein L8	YES	YES	3	60.3	8
378404908	GAPDH	glyceraldehyde-3-phosphate dehydrogenase isoform 2	YES			60.3	5
156564403	PDHB	pyruvate dehydrogenase E1 component subunit beta, mitochondrial isoform 1 precursor				60.3	2
14165469	RPS15A	40S ribosomal protein S15a	YES	YES	3	60.3	5
83641870	NPM1	nucleophosmin isoform 3	YES	YES	2	60.2	5
214010226	RPS24	40S ribosomal protein S24 isoform d	YES	YES	1	60.2	10
59859885	RPSA	40S ribosomal protein SA				60.2	1
4506643	RPL37A	60S ribosomal protein L37a		YES	3	60.2	12
4506613	RPL22	60S ribosomal protein L22 proprotein		YES	2	60.2	13
55770900	BRIX1	ribosome biogenesis protein BRX1 homolog				60.2	2
209915581	RPL28	60S ribosomal protein L28 isoform 1	YES	YES	3	60.2	13
34098946	YBX1	nuclease-sensitive element-binding protein 1		YES	1	50.4	2
4506605	RPL23	60S ribosomal protein L23		YES	3	50.3	3
78000183	RPL14	60S ribosomal protein L14		YES	3	50.3	13
5032051	RPS14	40S ribosomal protein S14		YES	3	50.2	3
58761498	HNRNPA1L2	heterogeneous nuclear ribonucleoprotein A1-like 2				50.2	4
291084757	PDHA1	pyruvate dehydrogenase E1 component subunit alpha, somatic form, mitochondrial isoform 4 precursor				50.2	2
4506651	RPL36AL	60S ribosomal protein L36a-like		YES	2	50.2	9
163965364	NACA	nascent polypeptide-associated complex subunit alpha isoform b	YES			40.3	4
78214522	RPL38	60S ribosomal protein L38	YES			40.2	1
315221152	RPL11	60S ribosomal protein L11 isoform 2		YES	3	40.2	3
4506711	RPS27	40S ribosomal protein S27		YES	3	40.2	9
4506741	RPS7	40S ribosomal protein S7	YES	YES	3	40.2	1
4506701	RPS23	40S ribosomal protein S23	YES	YES	3	40.2	9
393715091	TUBA1A	tubulin alpha-1A chain isoform 1				40.2	1
29171711	MAGEB1	melanoma-associated antigen B1				40.2	1
16117794	RPL36	60S ribosomal protein L36		YES	3	40.2	3
4506685	RPS13	40S ribosomal protein S13	YES	YES	3	40.1	2
29788785	TUBB	tubulin beta chain	YES			30.3	1
4506609	RPL19	60S ribosomal protein L19		YES	3	30.3	7
21265070	MRPL2	39S ribosomal protein L2, mitochondrial				30.2	1
68799814	AP2M1	AP-2 complex subunit mu isoform b				30.2	1
55743128	RPL32	60S ribosomal protein L32		YES	3	30.2	14
4506623	RPL27	60S ribosomal protein L27	YES	YES	3	30.2	13
153252132	RPL31	60S ribosomal protein L31 isoform 3		YES	3	30.2	4
392513662	ILF2	interleukin enhancer-binding factor 2 isoform 2		YES	2	30.2	1
4506687	RPS15	40S ribosomal protein S15		YES	3	30.2	1
316659409	ACTG1	actin, cytoplasmic 2	YES	YES	2	30.2	2
14043072	HNRNPA2B1	heterogeneous nuclear ribonucleoproteins A2/B1 isoform B1	YES	YES	2	30.2	2
6912634	RPL13A	60S ribosomal protein L13a isoform 1		YES	3	30.2	9
15011936	RPS26	40S ribosomal protein S26		YES	3	30.2	4
209862831	ANXA2	annexin A2 isoform 2	YES			30.2	1
15431288	RPL10A	60S ribosomal protein L10a		YES	3	30.2	2
4506625	RPL27A	60S ribosomal protein L27a		YES	3	30.2	8
312284072	RPS17	40S ribosomal protein S17-like	YES	YES	3	30.2	2
56243583	WDR18	WD repeat-containing protein 18				30.2	1
4506649	RPL3	60S ribosomal protein L3 isoform a	YES	YES	3	30.1	1
28416940	SBDS	ribosome maturation protein SBDS				30.1	1
4506727	RPS4Y1	40S ribosomal protein S4, Y isoform 1				30.1	3
4504445	HNRNPA1	heterogeneous nuclear ribonucleoprotein A1 isoform a	YES	YES	1	20.3	2
4503513	EIF3I	eukaryotic translation initiation factor 3 subunit I	YES	YES	1	20.2	1
22547134	MRPL37	39S ribosomal protein L37, mitochondrial				20.2	1
4506699	RPS21	40S ribosomal protein S21		YES	2	20.2	1
302565871		uncharacterized protein C9orf174				20.2	11
4506671	RPLP2	60S acidic ribosomal protein P2	YES			20.2	1
13994257	MRPS21	28S ribosomal protein S21, mitochondrial				20.2	1
390608669	PHB2	prohibitin-2 isoform 3				20.2	2
316983124	RPL36A	60S ribosomal protein L36a isoform a		YES	3	20.2	5
195539356	PSMB5	proteasome subunit beta type-5 isoform 2				20.2	1
5174449	H1-10	histone H1x		YES	2	20.2	1
226246671	RPS20	40S ribosomal protein S20 isoform 1		YES	3	20.2	1
49472822	EIF3G	eukaryotic translation initiation factor 3 subunit G	YES	YES	1	20.2	1
209969700	CCDC124	coiled-coil domain-containing protein 124		YES	1	20.2	2
7705813	RPL26L1	60S ribosomal protein L26-like 1		YES	3	20.2	2
4503471	EEF1A1	elongation factor 1-alpha 1	YES			20.2	1
4885379	H1-4	histone H1.4				20.2	4
7705706	RPS27L	40S ribosomal protein S27-like	YES			20.2	4
16751921	DCD	dermcidin preproprotein		YES	2	20.2	2
7705805	MRPS2	28S ribosomal protein S2, mitochondrial				20.2	2
4505773	PHB1	prohibitin				20.1	2
4506901	SRSF3	serine/arginine-rich splicing factor 3		YES	1	20.1	4
222144262	PSMB5	proteasome subunit beta type-5 isoform 3				20.1	1
343403794	NUB1	NEDD8 ultimate buster 1 isoform 1	YES			20.1	2
156071459	SLC25A5	ADP/ATP translocase 2		YES	3	20.1	3
322303127	RPS10	40S ribosomal protein S10		YES	3	20.1	1
346644795	MAP3K8	mitogen-activated protein kinase kinase kinase 8				20.1	1
224591430	LYAR	cell growth-regulating nucleolar protein	YES			10.3	1
222418639	MAGEB2	melanoma-associated antigen B2	YES			10.3	3
375151590	RPL10	60S ribosomal protein L10 isoform b	YES	YES	3	10.2	1
62122917	FLG2	filaggrin-2				10.2	1
41281885	UQCR10	cytochrome b-c1 complex subunit 9 isoform a				10.2	1
45439306	DARS1	aspartate--tRNA ligase, cytoplasmic				10.2	1
40353734	NPM1	nucleophosmin isoform 2	YES	YES	2	10.2	2
5803036	HNRNPA0	heterogeneous nuclear ribonucleoprotein A0		YES	2	10.2	1
4506629	RPL29	60S ribosomal protein L29		YES	3	10.2	6
47132595	SLC25A3	phosphate carrier protein, mitochondrial isoform b precursor		YES	3	10.2	2
5902102	SNRPD1	small nuclear ribonucleoprotein Sm D1		YES	3	10.2	2
4507131	SNRPF	small nuclear ribonucleoprotein F		YES	2	10.2	1
294459921	RPS27A	ubiquitin-40S ribosomal protein S27a precursor		YES	2	10.2	1
31563374	EIF6	eukaryotic translation initiation factor 6 isoform c				10.2	1
4504183	GSTP1	glutathione S-transferase P				10.2	1
108773789	RFC3	replication factor C subunit 3 isoform 2		YES	2	10.2	1
83700235	EIF4A2	eukaryotic initiation factor 4A-II		YES	1	10.2	1
66529005	ABCC5	multidrug resistance-associated protein 5 isoform 1				10.2	1
225637544	OR56A5	olfactory receptor 56A5				10.2	1
4503273	ACE	angiotensin-converting enzyme isoform 1 precursor				10.2	7
396578178	STOM	erythrocyte band 7 integral membrane protein isoform d				10.2	1
15100151	ABHD16A	abhydrolase domain-containing protein 16A isoform a				10.2	9
124028515		uncharacterized protein C9orf84 isoform 1				10.2	1
14110420	HNRNPD	heterogeneous nuclear ribonucleoprotein D0 isoform a	YES	YES	2	10.2	2
300360580		inactive caspase-12				10.2	1
7657307	LIMD1	LIM domain-containing protein 1				10.2	1
47059046		protocadherin-23 isoform 1				10.2	2
4503515	EIF3H	eukaryotic translation initiation factor 3 subunit H		YES	1	10.2	1
167000751	GABRA2	gamma-aminobutyric acid receptor subunit alpha-2 precursor				10.2	1
10835073	NMT1	glycylpeptide N-tetradecanoyltransferase 1				10.2	1
71274180	PLAC8L1	PLAC8-like protein 1				10.2	1
156627575	UAP1	UDP-N-acetylhexosamine pyrophosphorylase				10.2	1
57863246	TUT4	terminal uridylyltransferase 4 isoform b		YES	1	10.2	14
156766050	AHNAK2	protein AHNAK2				10.2	2
116256344	DEPDC7	DEP domain-containing protein 7 isoform 2				10.2	2
221307584	PHB2	prohibitin-2 isoform 1				10.2	1
22538465	PSMB3	proteasome subunit beta type-3				10.2	1
153791384	RPL22L1	60S ribosomal protein L22-like 1				10.2	1
117168248	HACD3	3-hydroxyacyl-CoA dehydratase 3				10.2	1
384081579	CRB1	crumbs homolog 1 isoform 3				10.2	3
44955929	CAMSAP2	calmodulin-regulated spectrin-associated protein 2				10.2	1
13259527	SMN2	survival motor neuron protein isoform a				10.2	1
238776833	ALYREF	THO complex subunit 4	YES	YES	2	10.2	2
215983058	MAGT1	magnesium transporter protein 1				10.2	1
4759158	SNRPD2	small nuclear ribonucleoprotein Sm D2 isoform 1				10.2	2
51242968	ERLIN2	erlin-2 isoform 2				10.2	1
4885523	NOG	noggin precursor				10.2	1
223633919	ZBED11	putative protein FAM200B				10.2	1
49410495	TSPYL5	testis-specific Y-encoded-like protein 5		YES	2	10.2	1
41349499	PLP1	myelin proteolipid protein isoform 1				10.2	2
187281616	NDUFS7	NADH dehydrogenase [ubiquinone] iron-sulfur protein 7, mitochondrial				10.2	1
28827813	NLRP14	NACHT, LRR and PYD domains-containing protein 14				10.2	1
388454162	MAPKBP1	mitogen-activated protein kinase-binding protein 1 isoform c				10.2	1
7661536	B9D1	B9 domain-containing protein 1 isoform b				10.2	2
124248554	MAGEA9B	melanoma-associated antigen 9				10.2	1
120953251	NAV3	neuron navigator 3				10.2	2
117189975	HNRNPC	heterogeneous nuclear ribonucleoproteins C1/C2 isoform a	YES	YES	2	10.2	1
7661948	MLEC	malectin precursor				10.2	1
325301072	SSR4	translocon-associated protein subunit delta isoform 1 precursor				10.2	1
384475548	SPRY1	protein sprouty homolog 1				10.2	1
5803207	U2AF1	splicing factor U2AF 35 kDa subunit isoform a		YES	2	10.2	1
55956921	HNRNPAB	heterogeneous nuclear ribonucleoprotein A/B isoform b		YES	1	10.2	1
7705636	GOLT1B	vesicle transport protein GOT1B				10.2	1
222352111	NIFK	MKI67 FHA domain-interacting nucleolar phosphoprotein		YES	3	10.2	1
16554611	MRPS15	28S ribosomal protein S15, mitochondrial				10.2	1
16950607	MRPL51	39S ribosomal protein L51, mitochondrial				10.2	1
4507173	SPG7	paraplegin isoform 1 precursor				10.2	1
19923483	RAB14	ras-related protein Rab-14				10.2	1
222352135	C5orf47	uncharacterized protein C5orf47				10.2	1
222352168	ANKUB1	protein ANKUB1				10.2	1
22907039	APOBEC3C	probable DNA dC->dU-editing enzyme APOBEC-3C		YES	2	10.2	1
38176151	LNPK	protein lunapark				10.2	1
115527110	ZNF626	zinc finger protein 626 isoform 1				10.2	1
41350316	MTMR2	myotubularin-related protein 2 isoform 2				10.2	1
341915366	RPL30	PREDICTED: 60S ribosomal protein L30-like		YES	3	10.2	2
4506695	RPS19	40S ribosomal protein S19		YES	1	10.2	1
194272204	ABLIM2	actin-binding LIM protein 2 isoform 5				10.2	1
20149528	PSTPIP1	proline-serine-threonine phosphatase-interacting protein 1				10.2	2
6005860	RPL35	60S ribosomal protein L35		YES	3	10.2	1
7662677	NSA2	ribosome biogenesis protein NSA2 homolog isoform 1				10.2	1
25777600	PSMD1	26S proteasome non-ATPase regulatory subunit 1 isoform 1	YES			10.2	4
4504277	H2BC21	histone H2B type 2-E				10.2	1
325652046	ELOC	transcription elongation factor B polypeptide 1 isoform b				10.2	2
38016949	ASTN2	astrotactin-2 isoform d				10.2	7
24797145	SNX14	sorting nexin-14 isoform a				10.2	1
4507249	STAM	signal transducing adapter molecule 1				10.1	1
294459977	TRPV4	transient receptor potential cation channel subfamily V member 4 isoform c				10.1	2
115529486		copper-transporting ATPase 1				10.1	1
217272865	MTMR4	myotubularin-related protein 4				10.1	1
4758256	EIF2S1	eukaryotic translation initiation factor 2 subunit 1		YES	3	10.1	1
106049295	PC	pyruvate carboxylase, mitochondrial precursor		YES	2	10.1	3
308818195	DPYSL2	dihydropyrimidinase-related protein 2 isoform 1		YES	2	10.1	4
56550081	BUB3	mitotic checkpoint protein BUB3 isoform b		YES	3	10.1	1
38524622	FNBP1	formin-binding protein 1				10.1	1
5902010	MTERF1	transcription termination factor, mitochondrial precursor				10.1	4
42544243	DNM3	dynamin-3 isoform a				10.1	1
167466233	MYLK4	myosin light chain kinase family member 4				10.1	1
83267868	DYNLL1	dynein light chain 1, cytoplasmic	YES	YES	2	10.1	1
74959747	FANCM	Fanconi anemia group M protein				10.1	1
46409514		putative uncharacterized protein C15orf54				10.1	1
155030190	MED8	mediator of RNA polymerase II transcription subunit 8 isoform 3				10.1	1
119395709	F13A1	coagulation factor XIII A chain precursor				10.1	1
262527289	KLK11	kallikrein-11 isoform 3 precursor				10.1	6
4826730	MTOR	serine/threonine-protein kinase mTOR		YES	1	10.1	1
207444687	SLC41A2	solute carrier family 41 member 2				10.1	1
332634711	ALDH1A2	retinal dehydrogenase 2 isoform 4				10.1	1
61743954	AHNAK	neuroblast differentiation-associated protein AHNAK isoform 1	YES			10.1	2
380503849	LAMA4	laminin subunit alpha-4 isoform 2 precursor				10.1	3
157694505	L1TD1	LINE-1 type transposase domain-containing protein 1				10.1	1
193083114	PCBP2	poly(rC)-binding protein 2 isoform g		YES	1	10.1	1
5901990	KATNA1	katanin p60 ATPase-containing subunit A1 isoform 1				10.1	1
329663504	CACNA1E	voltage-dependent R-type calcium channel subunit alpha-1E isoform 1				10.1	1
209915617	GKAP1	G kinase-anchoring protein 1 isoform b				10.1	2
5729909	SCGB1D2	secretoglobin family 1D member 2 precursor				10.1	1
194688133	HMGB2	high mobility group protein B2	YES			10.1	1
57863271	VWA8	von Willebrand factor A domain-containing protein 8 isoform a precursor				10.1	1
218563749	ACAP3	arf-GAP with coiled-coil, ANK repeat and PH domain-containing protein 3				10.1	1
4507835	UMPS	uridine 5'-monophosphate synthase				10.1	1
66932918	MERTK	tyrosine-protein kinase Mer precursor				10.1	1
7706326	SF3B6	pre-mRNA branch site protein p14				10.1	1
4503271	DCN	decorin isoform a preproprotein				10.1	1
225543474	MTMR7	myotubularin-related protein 7				10.1	1
90186267	ANKRD55	ankyrin repeat domain-containing protein 55				10.1	1
37577157	CAPN5	calpain-5				10.1	1
410171504		PREDICTED: hornerin				10.1	1
301898023	TTC27	tetratricopeptide repeat protein 27 isoform 2				10.1	1
401664560	HYDIN	hydrocephalus-inducing protein homolog isoform a				10.1	1
242332527	CPLANE1	uncharacterized protein C5orf42				10.1	2
118582269	SRSF1	serine/arginine-rich splicing factor 1 isoform 2	YES	YES	1	10.1	1
74319833	USP9Y	probable ubiquitin carboxyl-terminal hydrolase FAF-Y				10.1	1
4758922	PIGL	N-acetylglucosaminyl-phosphatidylinositol de-N-acetylase precursor				10.1	1
4502175	SHROOM2	protein Shroom2				10.1	1
15553097	METTL18	histidine protein methyltransferase 1 homolog				10.1	1
92859701	MYO6	unconventional myosin-VI		YES	2	10.1	1
151301127	DNAH7	dynein heavy chain 7, axonemal				10.1	3
397139548		PREDICTED: golgin A6 family-like 2 isoform 1				10.1	1
50897278	GPR139	probable G-protein coupled receptor 139				10.1	1
8923870	SLC22A11	solute carrier family 22 member 11				10.1	1
157151755	RPP30	ribonuclease P protein subunit p30 isoform a				10.1	1
116174734	PAPPA2	pappalysin-2 isoform 2 precursor				10.1	1
39753961		ras GTPase-activating-like protein IQGAP3				10.1	1
157278361	C2CD4B	C2 calcium-dependent domain-containing protein 4B				10.1	1
115583683	MMS22L	protein MMS22-like				10.1	1
4507357	TAGLN2	transgelin-2	YES			10.1	1
291190787	MYCBP2	probable E3 ubiquitin-protein ligase MYCBP2				10.1	1
145046269	RTTN	rotatin				10.1	6
5453880	ANP32A	acidic leucine-rich nuclear phosphoprotein 32 family member A				10.1	1
255652953	ZC3H18	zinc finger CCCH domain-containing protein 18				10.1	1
10190682	CBX8	chromobox protein homolog 8				10.1	1
23397429	EIF3M	eukaryotic translation initiation factor 3 subunit M		YES	2	10.1	1
116875831	RMDN1	regulator of microtubule dynamics protein 1				10.1	1
119874205	OCIAD1	OCIA domain-containing protein 1 isoform 1				10.1	1
333609271		protein FAM161B				10.1	1
4759160	SNRPD3	small nuclear ribonucleoprotein Sm D3		YES	3	10.1	1
46249376	PPP1CB	serine/threonine-protein phosphatase PP1-beta catalytic subunit isoform 1				10.1	1
256222019	RAB10	ras-related protein Rab-10		YES	3	10.1	1
17975768	EPHB3	ephrin type-B receptor 3 precursor				10.1	1
30795248	ATG4A	cysteine protease ATG4A isoform b				10.1	1
332801090	HNRNPDL	heterogeneous nuclear ribonucleoprotein D-like isoform b	YES	YES	1	10.1	1
110835710		sodium channel protein type 10 subunit alpha				10.1	6
300863105	SAMD9	sterile alpha motif domain-containing protein 9				10.1	1
283806679	DYNC2H1	cytoplasmic dynein 2 heavy chain 1 isoform 1				10.1	1
195963398	SUGT1	suppressor of G2 allele of SKP1 homolog isoform SGT1B	YES			10.1	1
281604136	PGAM5	serine/threonine-protein phosphatase PGAM5, mitochondrial isoform 1		YES	2	10.1	1
156105699	RC3H2	RING finger and CCCH-type zinc finger domain-containing protein 2 isoform 2		YES	1	10.1	1
4885583	ROCK1	rho-associated protein kinase 1	YES			10.1	1
221307494	CDYL	chromodomain Y-like protein isoform a				10.1	2
21361659	IPO9	importin-9		YES	3	10.1	1
10835242	PRKG1	cGMP-dependent protein kinase 1 isoform 2				10.1	1
256223315	BRD8	bromodomain-containing protein 8 isoform 4				10.1	1
291575128	LDHB	L-lactate dehydrogenase B chain	YES			10.1	2
194018484	NLRP11	NACHT, LRR and PYD domains-containing protein 11				10.1	1
46358366	ZNF746	zinc finger protein 746 isoform 2				10.1	1
55770834	CENPF	centromere protein F		YES	2	10.1	1
33188445	MACF1	microtubule-actin cross-linking factor 1 isoform a		YES	2	10.1	1
40788015	NLRC4	NLR family CARD domain-containing protein 4				10.1	1
157266317	ATR	serine/threonine-protein kinase ATR				10.1	1
254939613	UBAP1L	ubiquitin-associated protein 1-like				10.1	1
359718912		probable E3 ubiquitin-protein ligase HECTD4				10.1	2
110618244	KDM5A	lysine-specific demethylase 5A				10.1	1
94721268	VILL	villin-like protein				10.1	1
21536376	ABCA1	ATP-binding cassette sub-family A member 1				10.1	1
11863156	RECK	reversion-inducing cysteine-rich protein with Kazal motifs precursor				10.1	1
90265805	PLCD1	1-phosphatidylinositol 4,5-bisphosphate phosphodiesterase delta-1 isoform 2				10.1	1
41281447	IFT140	intraflagellar transport protein 140 homolog				10.1	1
16975496	BEND4	cortactin-binding protein 2				10.1	3
310750378	XIRP1	xin actin-binding repeat-containing protein 1 isoform 2				10.1	1
155969714	NPAT	protein NPAT	YES	YES	2	10.1	1
10047090	SMPX	small muscular protein				10.1	1
119372317	XIRP2	xin actin-binding repeat-containing protein 2 isoform 1				10.1	1
332688227	DNAH8	dynein heavy chain 8, axonemal				10.1	1
4503355		dedicator of cytokinesis protein 1				10.1	1
5902076	SRSF1	serine/arginine-rich splicing factor 1 isoform 1	YES	YES	1	10.1	2
14916475	WNT3A	protein Wnt-3a precursor				10.1	1
38373673	SYCP2	synaptonemal complex protein 2				10.1	1
356640224	CDH4	cadherin-4 isoform 3				10.1	1
5729986	POP4	ribonuclease P protein subunit p29				10.1	1
148727319	TXNDC2	thioredoxin domain-containing protein 2 isoform 2				10.1	1
226437568	AIFM3	apoptosis-inducing factor 3 isoform 3				10.1	1
22748937	XPO5	exportin-5				10.1	1
89276769	MAPK4	mitogen-activated protein kinase 4				10.1	1
341604770	RPL13	60S ribosomal protein L13 isoform 3	YES	YES	3	10.1	3
215422401	CTIF	CBP80/20-dependent translation initiation factor isoform 2				10.1	1
62243290	IGFBP4	insulin-like growth factor-binding protein 4 precursor				10.1	1
55770846	CTNNA2	catenin alpha-2 isoform 1		YES	2	10.1	1
5902122	SPTBN2	spectrin beta chain, non-erythrocytic 2				10.1	1
62953123	PGBD2	piggyBac transposable element-derived protein 2 isoform b				10.1	1
264681563	XPNPEP1	xaa-Pro aminopeptidase 1 isoform 1				10.1	2
223718159	LRTOMT	transmembrane O-methyltransferase isoform LRTOMT2a				10.1	1
355390315	SCRIB	protein scribble homolog isoform b				10.1	1
284520904	TMEM200B	transmembrane protein 200B				10.1	1
295821176	CFAP251	WD repeat-containing protein 66 isoform 2				10.1	1
261490645		taste receptor type 2 member 38				10.1	1
381342476	HNRNPH1	heterogeneous nuclear ribonucleoprotein H		YES	1	10.1	1
4505863		urokinase-type plasminogen activator isoform 1 preproprotein				10.1	1
301172750	MUC5B	mucin-5B precursor				10.1	1
4503659	FAU	ubiquitin-like protein fubi and ribosomal protein S30 precursor		YES	3	10.1	1
28558979	MED27	mediator of RNA polymerase II transcription subunit 27 isoform 1				10.1	2
257467639	MTCL2	protein SOGA1 isoform 1				10.1	1
16933537	GLMN	glomulin				10.1	1
42542392	CEBPZ	CCAAT/enhancer-binding protein zeta	YES			10.1	1
7019333	NRBP1	nuclear receptor-binding protein				10.1	1
31542331	CCN1	protein CYR61 precursor		YES	1	10.1	1
197927278	DERL1	derlin-1 isoform b				10.1	1
19923844	CCDC82	coiled-coil domain-containing protein 82				10.1	2
410171738		PREDICTED: HEAT repeat-containing protein 7B1				10.1	1
4502285	ATP2A2	sarcoplasmic/endoplasmic reticulum calcium ATPase 2 isoform a	YES			10.1	1
66529203	RNF213	RING finger protein 213 isoform 2				10.1	1
9257213	FOLR1	folate receptor alpha precursor		YES	3	10.1	1
206597543	C10orf71	uncharacterized protein C10orf71 isoform 1				10.1	1
194578898	EPOP	uncharacterized protein C17orf96				10.1	1
153792694	BIRC6	baculoviral IAP repeat-containing protein 6	YES			10.1	2
187761337	TMPRSS11B	transmembrane protease serine 11B				10.1	1
13569922		NUAK family SNF1-like kinase 2				10.1	1
157277988	PDE4D	cAMP-specific 3',5'-cyclic phosphodiesterase 4D isoform PDE4D4				10.1	1
379317167	DOK7	protein Dok-7 isoform 3				10.1	7
54607141	VPS13D	vacuolar protein sorting-associated protein 13D isoform 2				10.1	1
11968059	MMP25	matrix metalloproteinase-25 preproprotein				10.1	1
124430557	ADAMTS20	A disintegrin and metalloproteinase with thrombospondin motifs 20 preproprotein				10.1	2
188528628	PNPT1	polyribonucleotide nucleotidyltransferase 1, mitochondrial precursor		YES	1	10.1	1
4506715	RPS28	40S ribosomal protein S28	YES			10.1	1
134142337	ABCC1	multidrug resistance-associated protein 1	YES	YES	3	10.1	1
52317182		olfactory receptor 10S1				10.1	1
10834998	CYP2E1	cytochrome P450 2E1 precursor				10.1	1
5902104	SOX10	transcription factor SOX-10				10.1	1
28466983	P3H3	prolyl 3-hydroxylase 3 precursor				10.1	1
345842524	KIF1A	kinesin-like protein KIF1A isoform 1				10.1	1
47519639	MAP4	microtubule-associated protein 4 isoform 1	YES	YES	2	10.1	1
148612816	RECQL5	ATP-dependent DNA helicase Q5 isoform 1				10.1	1
410171313	RBM8A	PREDICTED: RNA-binding protein 8A-like isoform 2				10.1	1
134133288	ZNF407	zinc finger protein 407 isoform 1				10.1	1
21464101	YWHAG	14-3-3 protein gamma				10.1	1
48928048	FBXW11	F-box/WD repeat-containing protein 11 isoform A		YES	2	10.1	1
38788380		probable 2-oxoglutarate dehydrogenase E1 component DHKTD1, mitochondrial				10.1	1
55749577	SLC25A4	ADP/ATP translocase 1				10.1	1
148237105	CFAP90	uncharacterized protein C5orf49				10.1	1
290542361	CAV1	caveolin-1 isoform beta	YES			10.1	1
40807469	TRAIP	TRAF-interacting protein				10.1	1
209862847	NFE2	transcription factor NF-E2 45 kDa subunit				10.1	1
75677365	DNAH2	dynein heavy chain 2, axonemal				10.1	1
4504809	JUNB	transcription factor jun-B				10.1	1
239582714	LRRC17	leucine-rich repeat-containing protein 17 isoform 2 precursor				10.1	1
166235184	PALD1	paladin				10.1	1
296011073	NPNT	nephronectin isoform E precursor				10.1	2
300192959	ZMYM2	zinc finger MYM-type protein 2		YES	2	10.1	1
42475534	CLSTN3	calsyntenin-3 precursor				10.1	1
226528146		HRAS-like suppressor 5 isoform 3				10.1	1
197927133	C1orf94	uncharacterized protein C1orf94 isoform a				10.1	1
48375173	MAP6	microtubule-associated protein 6 isoform 1				10.1	1
4507467	TGFBI	transforming growth factor-beta-induced protein ig-h3 precursor				10.1	1
4506085	MAPK13	mitogen-activated protein kinase 13				10.1	1
13904870	RPS5	40S ribosomal protein S5	YES	YES	3	10.1	1
117938270	MTMR14	myotubularin-related protein 14 isoform 2				10.1	1
36031016	CCDC186	uncharacterized protein C10orf118				10.1	1
7657198	DIMT1	probable dimethyladenosine transferase		YES	2	10.1	1
38016914	SAMHD1	SAM domain and HD domain-containing protein 1				10.1	1
260436928	ZNF260	zinc finger protein 260				10.1	1
94681049	CFAP43	WD repeat-containing protein 96				10.1	1
410651490		F-box/LRR-repeat protein 19 isoform 2				10.1	1
58218975	C10orf120	uncharacterized protein C10orf120				10.1	1
117606355	FRY	protein furry homolog				10.1	1
221139764	PHRF1	PHD and RING finger domain-containing protein 1				10.1	3
392513721	CYP2D6	cytochrome P450 2D6 isoform 1				10.1	1
13129108	MLPH	melanophilin isoform 1				10.1	1
222136585	TIMELESS	protein timeless homolog				10.1	1
169790825	TENM4	teneurin-4				10.1	1
218505793	PCDH15	protocadherin-15 isoform CD3-2 precursor				10.1	1
55956784	SFI1	protein SFI1 homolog isoform b		YES	3	10.1	1
301129184	PTCHD4	patched domain-containing protein 4 isoform 2				10.1	1
191252801	WDFY4	WD repeat- and FYVE domain-containing protein 4				10.1	1
4506647	RPL39	60S ribosomal protein L39				10.1	1
190341070	ZFAND4	AN1-type zinc finger protein 4				10.1	1
40316939	ALAS1	5-aminolevulinate synthase, nonspecific, mitochondrial precursor				10.1	1
18860916	XRN2	5'-3' exoribonuclease 2		YES	1	10.1	1
51173722	BRPF1	peregrin isoform 2				10.1	1
41322923	PLEC	plectin isoform 1a	YES			10.1	1
116805348	TNRC6A	trinucleotide repeat-containing gene 6A protein		YES	2	10.1	1
14249166	TMEM147	transmembrane protein 147 isoform 1				10.1	1
58331187		T-lymphoma invasion and metastasis-inducing protein 2 isoform a				10.1	1
197333868	TBX2	T-box transcription factor TBX2				10.1	1
56699409	RBMX	RNA-binding motif protein, X chromosome isoform 1	YES	YES	1	10.1	1
226442779	KDM3A	lysine-specific demethylase 3A				10.1	1
219555700	LRRC27	leucine-rich repeat-containing protein 27 isoform a				10.1	1
225637463	TKTL1	transketolase-like protein 1 isoform c				10.1	1
27544941	MYO1F	unconventional myosin-If				10.1	1
410171929		PREDICTED: uncharacterized protein LOC285556				10.1	1
221136785	UBTFL1	upstream-binding factor 1-like protein 1				10.1	1
20357585		transcription initiation factor TFIID subunit 1 isoform 1				10.1	1
134142348	MTMR6	myotubularin-related protein 6				10.1	1
150456436	SLF2	protein FAM178A isoform 1				10.1	1
126517478		peroxidasin-like protein precursor				10.1	1
71772583	RPS29	40S ribosomal protein S29 isoform 2		YES	3	10.1	1
166795245	PIK3R3	phosphatidylinositol 3-kinase regulatory subunit gamma				10.1	1
83320070	GSDMD	gasdermin-D		YES	2	10.1	1
16751923	WFIKKN1	WAP, kazal, immunoglobulin, kunitz and NTR domain-containing protein 1 precursor				10.1	1
93141214	SCN2A	sodium channel protein type 2 subunit alpha isoform 2				10.1	1
13375656	ULBP3	NKG2D ligand 3 precursor				10.1	1
226246554	LRTM3	coiled-coil domain-containing protein 168				10.1	1
28269687	ZAR1	zygote arrest protein 1				10.1	1
55749769	CWC22	pre-mRNA-splicing factor CWC22 homolog		YES	2	10.1	1
22538806		C-C motif chemokine 23 isoform CKbeta8-1 precursor				10.1	1
146198654	ZNF768	zinc finger protein 768				10.1	1
284813531	MSH3	DNA mismatch repair protein Msh3				10.1	1
4507943	XPO1	exportin-1		YES	1	10.1	1
171906559	TSPOAP1	peripheral-type benzodiazepine receptor-associated protein 1 isoform a				10.1	1
57163987	SLC8A2	sodium/calcium exchanger 2 precursor				10.1	1
157738649	NEFM	neurofilament medium polypeptide isoform 1				10.1	1
47078276	CHKA	choline kinase alpha isoform a				10.1	1
148833486	LTAP1	uncharacterized protein C1orf43 isoform 3				10.1	1
126012571	HSPG2	basement membrane-specific heparan sulfate proteoglycan core protein precursor				10.1	1
54112380	KDM2B	lysine-specific demethylase 2B isoform b				10.1	1
149193327		mucin-20 isoform S				10.1	1
209915594	TCF3	transcription factor E2-alpha isoform E47				10.1	1
300797344		uncharacterized protein LOC402160				10.1	1
313482810	HSD17B4	peroxisomal multifunctional enzyme type 2 isoform 1				10.1	1
4506641	RPL37	60S ribosomal protein L37				10.1	1
154354981	RIMS2	regulating synaptic membrane exocytosis protein 2 isoform b				10.1	1
21389395	C16orf78	uncharacterized protein C16orf78				10.1	1
4506633	RPL31	60S ribosomal protein L31 isoform 1		YES	3	10.1	1
6715600	GOLGA4	Golgin subfamily A member 4 isoform 2				10.1	1
126722969	CENPT	centromere protein T				10.1	1
21361176	ALDH1A1	retinal dehydrogenase 1				10.1	1
14277700	RPS12	40S ribosomal protein S12		YES	3	10.1	1
13259541	UCP2	mitochondrial uncoupling protein 2				10.1	1
33383237	MCM10	protein MCM10 homolog isoform 1				10.1	1
170932494	STX7	syntaxin-7				10.1	1
66773086	SBK1	serine/threonine-protein kinase SBK1				10.1	1
229892270	DCAF13	DDB1- and CUL4-associated factor 13				10.1	1
63162572	CCT3	T-complex protein 1 subunit gamma isoform a		YES	2	10.1	1
345478671	PRPSAP2	phosphoribosyl pyrophosphate synthase-associated protein 2 isoform 4				10.1	1
22208850	GCC1	GRIP and coiled-coil domain-containing protein 1				10.1	1
124248539	AIDA	axin interactor, dorsalization-associated protein				10.1	1
28827801	AGR3	anterior gradient protein 3 homolog precursor				10.1	1
112382270	MMP17	matrix metalloproteinase-17 preproprotein				10.1	1
148806928	CRACD	uncharacterized protein KIAA1211				10.1	4
156564401	NSF	vesicle-fusing ATPase	YES			10.1	1
281182836	STIM2	stromal interaction molecule 2 isoform 3 precursor		YES	2	10.1	1
336455072	WIPF3	WAS/WASL-interacting protein family member 3				10.1	1
94680985	CCNJL	cyclin-J-like protein				10.1	1
304434690	ANKRD44	serine/threonine-protein phosphatase 6 regulatory ankyrin repeat subunit B isoform A				10.1	1
333360873	ADAMTS3	A disintegrin and metalloproteinase with thrombospondin motifs 3 preproprotein				10.1	1
222418791	CRACR2A	EF-hand calcium-binding domain-containing protein 4B isoform a				10.1	1
6005719	ERG28	probable ergosterol biosynthetic protein 28				10.1	1

### Sheet: Summary
NEDD8 pull-down vs stress-granule & NEDDylation proteomes
Jayabalan 2016: 437 unique gene symbols (DAVID-mapped)
STRESS GRANULE overlaps:
RNAgranuleDB all tiers (1354): 135 shared
RNAgranuleDB Tier 1+2 (955): 69 shared
RNAgranuleDB Tier 1 only (280): 29 shared
NEDDYLATION overlap:
Lobato-Gil 2021 (678): 66 shared
eIF3g and eIF3i are shared in ALL of the above.
